# Bacteriocin Distribution Patterns in *Enterococcus faecium* and *Enterococcus lactis:* Bioinformatic Analysis Using a Tailored Genomics Framework

**DOI:** 10.1101/2023.11.13.566347

**Authors:** Ana P. Tedim, Ana C. Almeida-Santos, Val F. Lanza, Carla Novais, Teresa M. Coque, Ana R. Freitas, Luísa Peixe

## Abstract

Multidrug-resistant *Enterococcus faecium* represent a major concern due to their ability to thrive in diverse environments and cause life-threatening infections. While antimicrobial resistance and virulence mechanisms have been extensively studied, the contribution of bacteriocins to *E. faecium*’s adaptability remains poorly explored. *E. faecium*, within the Bacillota phylum, is a prominent bacteriocin producer. Here, we developed a tailored database of 76 Bacillota bacteriocins (217 sequences, including 40 novel bacteriocins) and applied it to uncover bacteriocin distribution patterns in 997 quality-filtered *E. faecium* and *Enterococcus lactis* (former *E. faecium* clade B) genomes. Curated using computational pipelines and literature mining, our database demonstrates superior precision versus leading public tools in identifying diverse bacteriocins. Distinct bacteriocin profiles emerged between *E. faecium* and *E. lactis*, highlighting species-specific adaptations. *E. faecium* strains from hospitalized patients were significantly enriched for bacteriocins as *ent*A, *bac*43, *bac*AS5 and *bac*AS11. These bacteriocins strongly associated with antibiotic resistance, particularly vancomycin and ampicillin, and Inc18 *rep*2_pRE25-derivative plasmids, classically associated with vancomycin resistance transposons. Our integrated genomic and epidemiological analysis elucidates meaningful connections between bacteriocin determinants, antimicrobial resistance, mobile genetic elements, and ecological origins in *E. faecium*. This work significantly expands the knowledge on the understudied bacteriocin diversity in opportunistic enterococci, revealing their contribution to environmental adaptation. Further characterization of strain-level bacteriocin landscapes could inform strategies to combat high-risk clones. Overall, these insights provide a framework for unravelling bacteriocins’ therapeutic and biotechnological potential.
