## Supplementary material for "Bacteriocin Distribution Patterns in *Enterococcus faecium* and *Enterococcus lactis:* Bioinformatic Analysis Using a Tailored Genomics Framework": Table S2_source_species.xlsx

### Sheet: Tabls S2 
	Source		No of isolates
			E. faecium	E. lactis
	Humans	Hospitalized patients	433	10
		Non-hospitalized patients	6	4
		Human healthy volunteers	17	15
		No aditional information	110	17
		Total	566	46
	Animals	Poultry	80	9
		Pigs	33	2
		Birds	14	3
		Bovines	13	5
		Dogs	7	0
		Reptile	2	1
		Rodents	2	1
		Horses	2	0
		Crow	1	0
		Oyster	1	0
		Mammoth	1	0
		Musk deer	1	0
		Rook	1	0
		Wildlife	0	1
		Total	158	22
	Food	Poultry meat	38	5
		Poultry carcass rinse	30	0
		Cheese	4	2
		Cow meat	3	5
		Cow milk	3	0
		Dried Ossban (Meat)	3	0
		Cow carcass rinse	2	2
		Pig meat	2	2
		Grape	2	0
		Probiotic	1	2
		Carrot	1	0
		Chicken Legs	1	0
		Dromedary milk	1	0
		Marine bivalve	1	0
		Sausage	1	0
		Trout	1	0
		Fermented soy	0	8
		Beer	0	1
		Fish burger	0	1
		Sheep milk	0	1
		No aditional information	3	4
		Total	97	33
	Environment	Water	8	1
		Poultry	3	0
		River water	2	0
		Playground slide	1	0
		Domestic sewage	0	1
		Space craft	0	1
		No aditional information	26	6
		Total	40	9
	Laboratory		6	1
	No information		16	3
