## Supplementary material for "Bacteriocin Distribution Patterns in *Enterococcus faecium* and *Enterococcus lactis:* Bioinformatic Analysis Using a Tailored Genomics Framework": Table S3_Species_ST_cgMLST.xlsx

### Sheet: Table S3
	Species	ST	Source	cgMLST	Nº isolates	Total isolates
	E. faecium	5	Animal	21	1	6
				92	1
				549	1
				749	1
			Human	21	1
				566	1
	E. faecium	6	Animal	128	8	13
				743	1
				1283	1
			Human	128	3
	E. faecium	8	Animal	6462	1	6
			Food	6457	1
				6458	1
				6459	1
				6460	1
				6461	1
	E. faecium	9	Animal	652	1	15
				667	1
				6468	1
				6469	1
				6470	1
				6472	1
				6473	1
			Environment	6467	1
			Food	4655	1
				6463	1
				6464	1
				6465	1
				6466	1
				6471	1
			Human	783	1
	E. faecium	10	Animal	4673	2	6
			Food	4673	1
				4674	2
				4675	1
	E. faecium	12	Animal	4676	1	4
			Food	4676	1
				4677	1
				4678	1
	E. faecium	13	Animal	644	1	1
	E. faecium	14	Animal	4679	1	3
				4681	1
			Food	4680	1
	E. faecium	16	Animal	812	1	3
			Human	960	1
			NI	751	1
	E. faecium	17	Food	948	2	84
			Human	1	1
				29	1
				77	1
				87	1
				102	1
				110	1
				148	1
				154	1
				162	1
				215	1
				217	1
				218	1
				279	1
				306	1
				312	1
				425	1
				503	1
				698	1
				699	1
				700	1
				701	1
				703	2
				704	1
				705	2
				706	2
				709	2
				710	1
				711	1
				713	1
				714	1
				715	1
				716	1
				717	1
				948	1
				972	1
				1095	1
				1551	1
				2031	3
				3104	2
				3700	1
				3768	3
				4042	1
				4162	1
				4658	1
				4682	1
				4683	1
				4684	1
				4685	1
				4686	1
				4687	3
				4688	1
				4689	1
				4690	2
				4691	1
				4692	1
				4933	1
				4934	1
				4935	1
				4936	1
				4937	2
				4938	1
				4939	1
				4940	1
				4941	1
				4943	1
				4944	1
			NI	700	1
				707	1
				708	1
	E. faecium	18	Animal	222	1	60
			Environment	4694	1
				4695	1
				4696	1
				4703	2
			Food	222	1
				2661	1
			Human	80	1
				124	5
				133	1
				170	2
				222	4
				276	1
				317	1
				369	1
				497	1
				502	1
				512	1
				675	2
				727	1
				728	2
				735	2
				746	1
				755	1
				771	1
				780	1
				788	1
				1374	1
				3699	1
				3701	1
				3702	1
				3766	1
				4643	1
				4693	1
				4694	1
				4695	1
				4697	1
				4698	1
				4699	1
				4700	1
				4701	1
				4702	1
				4945	1
				4946	1
				5023	1
				5024	1
				5025	1
			NI	773	1
	E. faecium	19	Human	4704	1	1
	E. faecium	20	Human	6442	1	2
			NI	762	1
	E. faecium	21	Animal	145	1	7
				4705	1
			Food	4705	1
			Human	78	1
				578	1
				6443	1
			Laboratory	122	1
	E. faecium	22	Animal	789	1	17
				4706	1
				4947	1
			Food	97	1
				4710	1
				4712	1
				4713	1
			Human	484	1
				777	1
				4651	1
				4652	1
				4672	1
				4706	1
				4707	1
				4708	1
				4711	1
				4948	1
	E. faecium	25	Laboratory	729	1	3
			NI	112	1
				778	1
	E. faecium	26	Animal	646	1	10
				4714	1
				4715	1
				6445	1
				6446	1
				6447	1
			Food	6444	1
				6445	1
			Human	491	2
	E. faecium	27	Animal	622	1	10
				5054	1
				6449	2
				508	1
			Food	6449	3
			Human	508	1
			NI	5055	1
	E. faecium	29	Environment	4645	1	2
			Food	3631	1
	E. faecium	32	Animal	98	1	13
				3618	1
				4553	1
				5056	2
				5057	1
				6451	1
			Environment	88	1
				6450	1
				6454	1
			Food	6452	1
			Human	500	1
				5058	1
	E. faecium	38	Animal	718	1	3
			Food	6455	1
			Human	6456	1
	E. lactis	39	Food	6475	1	3
			Human	5510	1
				6474	1
	E. faecium	42	Human	557	1	1
	E. faecium	50	Human	127	2	3
				796	1
	E. faecium	52	Human	82	1	1
	E. faecium	54	Animal	4750	1	12
				4751	2
				4752	1
				4754	1
				4755	1
				5059	1
			Food	4750	3
				4753	1
			Human	565	1
	E. faecium	59	Human	5056	1	2
				5060	1
	E. faecium	60	Human	4756	1	2
				4757	1
	E. lactis	61	Human	142	1	1
	E. faecium	64	Human	507	1	1
	E. faecium	66	Environment	601	1	3
			Human	482	1
				740	1
	E. faecium	67	Human	514	1	1
	E. faecium	69	Environment	620	1	2
			Human	510	1
	E. faecium	70	Human	1417	1	1
	E. lactis	74	Food	144	1	1
	E. lactis	75	Food	616	1	1
	E. lactis	76	Animal	143	1	11
			Environment	695	1
			Food	3626	2
				3630	2
				4760	1
				4761	1
				4762	1
			Human	4763	1
				5011	1
	E. lactis	77	Food	624	1	1
	E. faecium	78	Animal	63	1	31
				523	2
			Human	4	1
				86	3
				129	1
				230	1
				246	1
				365	1
				480	1
				679	1
				779	2
				3433	1
				3438	1
				4096	1
				4164	1
				4764	1
				4765	1
				4766	1
				4767	1
				4769	1
				5061	1
				5062	1
				5063	1
				5064	1
				5065	1
				5066	1
			Laboratory	3433	1
	E. faecium	80	Animal	1053	2	53
			Environment	16	1
				2341	1
				3410	1
				3411	1
				3412	1
				3413	1
				3418	1
			Human	14	1
				16	9
				104	1
				106	1
				120	1
				501	1
				684	1
				848	1
				993	1
				1061	1
				1201	1
				1549	1
				1764	1
				2700	1
				3105	1
				3233	1
				3414	1
				3415	1
				3417	1
				3419	1
				3420	1
				3421	1
				3422	1
				3423	1
				3424	1
				3425	1
				3426	1
				3427	1
				3428	2
				3429	1
				3430	1
				3431	1
				4770	1
				4771	1
				4772	1
	E. faecium	82	Animal	534	1	2
			Environment	4979	1
	E. faecium	87	NI	766	1	1
	E. faecium	88	Human	759	1	2
				782	1
	E. faecium	92	Environment	738	1	3
			Human	584	1
				4980	1
	E. lactis	94	Environment	4667	1	10
				4776	1
			Food	770	1
				4777	1
			Human	504	1
				731	1
				792	1
				4773	1
				4774	1
				4775	1
	E. faecium	97	Human	4779	1	1
	E. lactis	100	Environment	4717	1	1
	E. faecium	104	Animal	614	1	2
			Food	737	1
	E. faecium	106	Human	497	1	1
	E. lactis	107	Human	125	1	2
				756	1
	E. faecium	114	Human	435	1	1
	E. lactis	116	Animal	4718	1	1
	E. faecium	117	Human	24	10	25
				103	2
				105	1
				268	1
				346	1
				449	1
				517	1
				697	1
				702	1
				1180	1
				4659	2
				4719	1
				4972	1
				4973	1
	E. faecium	121	Human	1744	1	1
	E. faecium	123	Human	205	1	1
	E. faecium	125	Human	741	1	2
				4385	1
	E. faecium	127	Environment	758	1	2
			Human	488	1
	E. faecium	130	Animal	4722	1	2
			Food	4721	1
	E. faecium	132	Environment	967	1	3
				1954	1
				4723	1
	E. faecium	133	Animal	564	3	3
	E. faecium	147	Human	586	1	1
	E. faecium	150	Animal	636	1	1
	E. faecium	151	Animal	627	1	1
	E. lactis	152	Environment	4724	1	1
	E. faecium	156	Animal	94	1	1
	E. faecium	157	Animal	4727	1	8
				4729	1
				4730	1
				4731	1
			Food	4653	1
				4725	1
				4726	1
				4728	1
	E. faecium	158	Animal	655	1	1
	E. faecium	159	Animal	602	1	1
	E. faecium	160	Animal	89	1	4
			Human	89	2
			Laboratory	89	1
	E. lactis	163	Animal	4732	1	3
			Human	126	2
	E. lactis	172	Animal	4733	1	4
			Human	4974	2
			Laboratory	696	1
	E. lactis	178	Food	4734	1	1
	E. faecium	185	Animal	351	1	3
				648	2
	E. faecium	190	Human	4639	1	1
	E. faecium	191	Animal	4735	1	2
				4736	1
	E. faecium	192	Animal	320	1	17
			Human	3	2
				10	2
				26	1
				397	1
				674	3
				682	1
				685	1
				990	1
				1217	1
				1242	1
				4975	1
			NI	4737	1
	E. faecium	195	Animal	1623	1	7
				4738	1
				4739	1
				4742	1
				4743	1
			Food	4741	1
			Human	4740	1
	E. faecium	196	Animal	4744	1	4
				4745	1
			Food	4746	1
				4747	1
	E. faecium	202	Animal	4748	1	1
	E. faecium	203	Food	184	1	58
			Human	20	3
				28	1
				83	4
				100	1
				135	1
				191	1
				681	1
				686	1
				723	1
				754	1
				772	3
				859	1
				1235	3
				1426	3
				1435	1
				1569	1
				1743	2
				3069	1
				3232	1
				3695	1
				3790	3
				4323	1
				4749	1
				4780	1
				4781	1
				4782	1
				4783	1
				4784	1
				4976	4
				4977	1
				4978	2
				4981	1
				4982	1
				4983	1
				4984	1
				4985	1
				4986	1
				4987	1
				4988	1
	E. faecium	210	Human	494	1	1
	E. faecium	212	Animal	4785	1	2
			Food	3629	1
	E. faecium	214	Animal	4989	1	1
	E. faecium	233	Human	4990	1	1
	E. faecium	236	Animal	4786	1	3
				4788	1
			Food	4787	1
	E. lactis	240	Human	4991	1	1
	E. faecium	241	Animal	4789	1	1
	E. faecium	245	Animal	769	1	4
				4791	1
			Food	4657	1
				4790	1
	E. faecium	248	Animal	4925	1	1
	E. faecium	252	Human	4992	2	3
				4993	1
	E. faecium	253	Human	2443	1	2
				4792	1
	E. faecium	258	Animal	4793	1	1
	E. faecium	262	Human	60	1	4
				2646	2
				4994	1
	E. faecium	266	Animal	436	1	2
				524	1
	E. faecium	269	Animal	4995	1	1
	E. faecium	280	Human	85	2	7
				763	1
				962	1
				4185	1
				4795	1
				4796	1
	E. faecium	281	Human	84	1	1
	E. faecium	282	Human	363	1	1
	E. faecium	284	Animal	4797	1	1
	E. faecium	286	Human	4996	1	1
	E. lactis	289	Human	492	1	1
	E. lactis	296	Human	426	1	2
				499	1
	E. faecium	301	Food	790	1	1
	E. faecium	310	Animal	649	3	5
				4798	1
			Human	649	1
	E. faecium	311	Animal	4997	1	1
	E. faecium	317	Human	678	1	2
				683	1
	E. lactis	327	Human	79	1	2
				140	1
	E. lactis	328	Human	506	1	1
	E. lactis	329	Animal	4799	1	3
				4800	1
				4801	1
	E. faecium	341	Human	3758	2	5
				4998	1
				4999	1
				5000	1
	E. lactis	345	Human	4802	1	1
	E. faecium	355	Food	4803	1	2
				4804	1
	E. lactis	361	Animal	1901	1	5
			Environment	787	1
			Human	1901	1
				4648	1
				4805	1
	E. faecium	370	Food	4806	1	2
				4807	1
	E. faecium	372	Animal	5001	1	1
	E. faecium	375	Human	4808	3	3
	E. faecium	393	Animal	4666	1	1
	E. faecium	412	Human	101	2	47
				270	1
				314	1
				376	1
				725	5
				730	5
				734	1
				750	1
				753	1
				757	1
				765	3
				774	5
				794	1
				797	1
				1096	1
				3697	1
				3698	1
				3705	1
				3706	1
				4809	1
				4810	1
				4811	1
				4812	1
				4813	1
				4814	1
				4815	1
				4816	1
				4817	1
				4818	1
				4819	1
				4820	1
				4821	1
	E. faecium	413	Animal	1437	1	1
	E. faecium	414	Human	95	1	2
				5002	1
	E. faecium	417	Animal	712	1	1
	E. faecium	430	Environment	4664	1	1
	E. lactis	434	Environment	4665	1	1
	E. faecium	437	Animal	5003	1	1
	E. faecium	446	Animal	4822	1	2
				4823	1
	E. faecium	448	Animal	4642	1	2
			Human	4824	1
	E. faecium	462	Food	4826	1	1
	E. faecium	478	Human	4809	1	2
				5004	1
	E. faecium	489	Food	4827	1	1
	E. faecium	490	Animal	4828	1	2
			Environment	4828	1
	E. faecium	494	Human	732	1	1
	E. faecium	512	Human	4829	1	1
	E. faecium	515	Laboratory	978	1	2
				5005	1
	E. faecium	524	Human	3120	1	1
	E. faecium	536	Animal	147	1	1
	E. lactis	540	Animal	4831	1	1
	E. faecium	545	Food	733	1	1
	E. faecium	546	Human	121	1	1
	E. faecium	549	Human	86	1	1
	E. faecium	555	Human	1215	1	1
	E. faecium	572	Human	96	1	1
	E. faecium	581	Environment	4832	1	1
	E. faecium	582	Human	81	1	1
	E. lactis	583	Human	542	1	2
				4833	1
	E. faecium	584	Human	4834	2	2
	E. faecium	612	Environment	2277	1	1
	E. faecium	619	Food	91	1	1
	E. faecium	636	Human	726	1	5
				767	1
				4837	1
			NI	721	1
				726	1
	E. faecium	649	Human	781	1	1
	E. faecium	656	Human	5006	1	2
				5006	1
	E. faecium	664	Human	747	1	6
				3708	1
				4839	4
	E. faecium	672	Human	5007	1	1
	E. faecium	673	Food	745	1	1
	E. faecium	682	Human	5008	1	1
	E. faecium	683	Human	4841	1	1
	E. lactis	688	Animal	5009	1	1
	E. faecium	704	Human	4650	1	1
	E. lactis	717	Animal	5010	1	1
	E. lactis	720	Human	748	1	1
	E. faecium	721	Human	303	1	1
	E. faecium	734	Human	4842	1	3
				4843	2
	E. faecium	736	Human	722	10	18
				760	1
				3704	1
				4000	1
				4844	1
				4845	1
				4846	1
				4847	1
				5026	1
	E. faecium	750	Human	5027	1	1
	E. faecium	752	Human	785	1	1
	E. faecium	761	Environment	2306	1	2
			Human	1101	1
	E. faecium	771	Human	742	1	1
	E. faecium	772	Human	4848	1	1
	E. faecium	780	Human	4659	1	1
	E. faecium	784	Animal	5028	1	1
	E. faecium	785	NI	719	1	1
	E. faecium	787	Environment	4849	1	3
			Human	680	1
				1737	1
	E. faecium	792	Human	4850	1	1
	E. faecium	795	Human	24	1	1
	E. faecium	796	Human	1219	1	1
	E. lactis	800	Food	4852	1	4
			Human	4851	1
				4853	1
			NI	4852	1
	E. lactis	812	Food	99	2	4
				764	1
			NI	99	1
	E. faecium	822	Animal	4854	1	2
			Human	5029	1
	E. faecium	832	Environment	90	1	1
	E. faecium	841	Animal	4867	1	1
	E. faecium	860	Food	18	1	1
	E. faecium	872	Human	1238	1	1
	E. faecium	896	Human	3979	1	7
				4614	1
				4869	1
				4870	3
				5031	1
	E. faecium	904	Human	739	1	1
	E. faecium	916	Human	131	1	1
	E. faecium	955	Food	4871	1	1
	E. faecium	963	Human	4618	1	1
	E. faecium	967	Human	4872	3	3
	E. faecium	968	Human	4843	1	1
	E. faecium	969	Human	4873	1	1
	E. faecium	990	Human	5032	1	1
	E. faecium	992	Human	4874	1	1
	E. faecium	1046	Food	5012	1	1
	E. faecium	1054	Human	4856	1	1
	E. lactis	1055	Environment	4661	1	1
	E. faecium	1056	Human	4857	1	1
	E. faecium	1058	Animal	4638	1	2
			Human	4638	1
	E. faecium	1059	Food	4670	1	1
	E. faecium	1091	Food	4858	1	1
	E. faecium	1099	Animal	4859	1	1
	E. lactis	1116	Human	4860	1	1
	E. faecium	1141	Animal	673	1	1
	E. faecium	1147	Human	563	1	1
	E. lactis	1175	Human	485	1	1
	E. lactis	1179	Animal	4861	1	1
	E. faecium	1216	Environment	4862	1	1
	E. lactis	1238	Human	4863	1	1
	E. lactis	1244	Human	4864	1	1
	E. faecium	1304	Human	4865	1	1
	E. faecium	1311	Human	5013	1	1
	E. faecium	1332	Human	5014	1	1
	E. faecium	1336	Food	5015	1	1
	E. faecium	1421	Human	1134	2	3
				3835	1
	E. faecium	1449	Food	4866	1	1
	E. faecium	1453	Human	761	1	1
	E. faecium	1454	Human	5036	1	1
	E. faecium	1478	Environment	3735	1	4
			Human	3579	1
				3735	1
				4923	1
	E. faecium	1495	Human	677	2	2
	E. lactis	1500	Food	4778	1	1
	E. lactis	1505	Animal	4907	1	1
	E. lactis	1513	Animal	5046	1	1
	E. faecium	1517	Human	4825	1	1
	E. faecium	1533	Human	4876	1	1
	E. faecium	1534	Animal	90	1	1
	E. faecium	1667	Animal	5017	1	1
	E. faecium	1705	Food	4913	1	1
	E. faecium	1714	Human	775	1	1
	E. lactis	1764	Animal	4905	1	1
	E. lactis	1878	Food	690	1	2
				691	1
	E. faecium	1950	Food	4890	3	4
				4902	1
	E. faecium	1973	Food	4475	1	2
				4894	1
	E. faecium	2025	Environment	4868	1	1
	E. lactis	2030	Food	4888	1	3
				4889	1
				4896	1
	E. lactis	2042	Environment	4912	1	1
	E. faecium	2044	Food	4901	1	1
	E. faecium	2086	Environment	4910	1	1
	E. lactis	2097	Human	5020	1	1
	E. faecium	2105	Animal	4915	2	5
			Food	4915	1
				4917	1
				4921	1
	E. lactis	2107	Food	692	1	1
	E. faecium	2170	Animal	6453	1	1
	E. faecium	2181	Human	16	1	1
	E. faecium	2198	Animal	5034	1	1
	E. faecium	2208	Human	4875	1	1
	E. faecium	2248	Animal	4927	1	1
	E. faecium	2249	Animal	4914	1	2
			Food	4914	1
	E. faecium	2250	Animal	4929	1	1
	E. faecium	2256	Environment	4930	1	1
	E. faecium	2257	Environment	4932	1	1
	E. lactis	2261	Food	4759	1	2
			Human	4878	1
	E. lactis	2262	Human	4877	1	1
	E. faecium	2265	Animal	768	1	1
	E. faecium	2266	Human	4880	1	1
	E. faecium	2272	Human	5048	1	1
	E. lactis	2282	Food	689	1	1
	E. lactis	2289	Animal	4904	1	1
	E. faecium	2296	NI	784	1	1
	E. faecium	2298	Human	795	1	1
	E. faecium	2300	Human	5018	1	1
	E. faecium	2303	Human	5044	1	1
	E. faecium	2304	Human	5016	1	1
	E. faecium	2305	Human	5019	2	2
	E. faecium	2307	Animal	4887	1	1
	E. faecium	2308	Food	4895	1	2
				4898	1
	E. faecium	2310	Animal	4893	1	1
	E. faecium	2311	Environment	4882	1	1
	E. faecium	2317	Food	6476	1	1
	E. faecium	2318	Food	4899	1	1
	E. faecium	2319	Food	4900	1	1
	E. faecium	2320	Food	4720	1	1
	E. faecium	2324	Animal	4908	1	1
	E. faecium	2325	Animal	4909	1	1
	E. faecium	2329	Environment	4911	1	1
	E. faecium	2332	Food	4916	1	1
	E. faecium	2333	Food	4918	1	1
	E. faecium	2334	Food	4919	1	2
			Animal	4928	1
	E. faecium	2336	Human	4922	1	1
	E. faecium	2338	Animal	4924	2	2
	E. faecium	2343	Animal	4926	1	1
	E. faecium	2347	Human	4879	1	1
	E. faecium	New-AS1(17)	Human	1471	1	3
				1747	1
				5037	1
	E. faecium	New-AS2(16)	Human	146	1	1
	E. faecium	New-AS3(736)	Human	752	1	1
	E. faecium	New-AS5(422)	Food	4885	1	2
				4897	1
	E. faecium	New-AS7(955)	Animal	5051	1	1
	E. faecium	New-AS8(54)	Animal	5052	1	1
	E. faecium	New-AS9(191)	Animal	5053	1	1
	E. faecium	New-AS10(779)	Human	5033	1	1
	E. lactis	New-AS13(1934)	Animal	5035	1	1
	E. faecium	New-AS19(192)	Human	674	1	1
	E. faecium	New-AS24(507)	Food	4920	1	1
	E. lactis	New-AS27(695)	Human	5021	1	1
	E. faecium	New-AS28(52)	Food	791	1	1
	E. faecium	New-AS31(215)	NI	5038	1	1
	E. faecium	New-AS32(32)	Animal	4883	1	2
			Human	724	1
	E. faecium	New-AS33(896)	Human	5030	1	1
	E. lactis	New-AS34(39)	Human	123	1	1
	E. faecium	New-AS35(50)	Human	720	1	1
	E. lactis	New-AS36(1934)	Animal	5039	1	1
	E. lactis	New-AS37(1451)	Food	5040	1	1
	E. faecium	New-AS38(44)	Animal	5041	1	1
	E. faecium	New-AS39(6)	Animal	128	1	1
	E. faecium	New-AS40(18)	Human	4768	1	1
	E. faecium	New-AS41(1491)	Animal	5042	1	1
	E. faecium	New-AS42(1971)	Human	744	1	1
	E. faecium	New-AS43(47)	Animal	5043	1	1
	E. faecium	New-AS45(1853)	Human	676	1	1
	E. lactis	New-AS50(94)	Animal	5045	1	1
	E. lactis	New-AS51(289)	Food	694	1	1
	E. lactis	New-AS52(1123)	Food	693	1	1
	E. lactis	New-AS53(1123)	Food	688	1	1
	E. lactis	New-AS55(1959)	NI	5022	1	1
	E. lactis	New-AS56(643)	Food	141	1	1
	E. lactis	New-AS58(1540)	Human	5047	1	1
	E. faecium	New-AS59(424)	Animal	4892	1	1
	E. faecium	New-AS66(429)	Food	4931	1	1
	E. lactis	New-AS72(1759)	Human	5049	1	1
	E. lactis	New-AS73(2211)	Animal	5050	1	1
	E. faecium	New-AS75(310)	Animal	4886	1	1
	E. faecium	New-AS81(896)	Human	4903	1	1
	E. lactis	New-AS82(798)	Animal	4906	1	1
	E. lactis	New-AS84(1696)	Food	4891	1	1
	E. lactis	New-AS85(1730)	Animal	4884	1	1
	E. faecium	New-AS88(664)	Human	4840	1	1
					997	997
