## Supplementary material for "Bacteriocin Distribution Patterns in *Enterococcus faecium* and *Enterococcus lactis:* Bioinformatic Analysis Using a Tailored Genomics Framework": Table S4_Species_Country.xlsx

### Sheet: Countries
	Continent	Country	Nº isolates
			E. faecium	E. lactis	Total
	Africa	Algeria	1	0	1
		Angola	1	0	1
		Egypt	2	0	2
		Ivory Coast	0	1	1
		South Africa	4	0	4
		Tanzania	1	0	1
		Tunisia	12	0	12
		Total	21	1	22
	Asia	China	16	2	18
		India	2	3	5
		Israel	1	0	1
		Japan	1	0	1
		Malaysia	3	0	3
		Pakistan	19	1	20
		Saudi Arabia	3	0	3
		South Korea	4	10	14
		Total	49	16	65
	Europe	Austria	1	0	1
		Belgium	5	0	5
		Denmark	42	0	42
		France	29	4	33
		Germany	22	4	26
		Greece	4	0	4
		Hungary	1	0	1
		Ireland	0	2	2
		Italy	7	0	7
		Latvia	5	0	5
		Luxembourg	1	0	1
		Norway	4	2	6
		Portugal	24	4	28
		Russia	25	5	30
		Slovakia	1	1	2
		Spain	9	2	11
		Sweden	26	0	26
		Switzerland	10	0	10
		The Netherlands	49	5	54
		United Kingdom	36	14	50
		Total	301	43	344
	North America	Canada	28	13	41
		Mexico	2	0	2
		United States	232	27	259
		Total	262	40	302
	South America	Argentina	2	1	3
		Brazil	24	2	26
		Chile	4	0	4
		Colombia	24	0	24
		Ecuador	3	0	3
		Peru	5	0	5
		Venezuela	2	0	2
		Total	64	3	67
	Oceania	Australia	83	1	84
		New Zealand	67	1	68
		Total	150	2	152
	NI		36	9	45
