## Supplementary material for "Bacteriocin Distribution Patterns in *Enterococcus faecium* and *Enterococcus lactis:* Bioinformatic Analysis Using a Tailored Genomics Framework": Table S5_Bacteriocin frequency.xlsx

### Sheet: Table S5
	SubClass	Bacteriocin	E. faecium			E. lactis			Total
			Cases	Nº Isolates	Percentage	Cases	Nº Isolates	Percentage	Cases	Nº Isolates	Percentage
	IIa	entA	718*	883	0.813137	11	114	0.0964912	729	997	0.731194
	IIa	bac43	183*	883	0.207248	2	114	0.0175439	185	997	0.185557
	IIa	bacAS12	76*	883	0.0860702	33	114	0.289474	109	997	0.109328
	IIa	entP	49	883	0.0554926	53	114	0.464912	102	997	0.102307
	IIa	bacAS9	89*	883	0.100793	4	114	0.0350877	93	997	0.0932798
	IIa	entSE-K4	31*	883	0.0351076	6	114	0.0526316	37	997	0.0371113
	IIa	GM-1	0	883	0	10	114	0.0877193	10**	997	0.0100301
	IIa	entHF	3	883	0.00339751	3	114	0.0263158	6	997	0.00601805
	IIa	Durancin	2	883	0.00226501	1	114	0.00877193	3	997	0.00300903
	IIb	bacAS3	375*	883	0.424689	11	114	0.0964912	386	997	0.387161
	IIb	bacAS5	152*	883	0.17214	1	114	0.00877193	153	997	0.15346
	IIb	enxA	121*	883	0.137033	0	114	0	121	997	0.121364
	IIb	enxB	103*	883	0.116648	0	114	0	103	997	0.10331
	IIb	bacAS4	7	883	0.00792752	11	114	0.0964912	18	997	0.0180542
	IIc	bacAS11	225*	883	0.254813	1	114	0.00877193	226	997	0.22668
	IId	bacAS32	373*	883	0.422424	11	114	0.0964912	384	997	0.385155
	IId	entL50A	8	883	0.00906002	20	114	0.175439	28**	997	0.0280843
	IId	entL50B	8	883	0.00906002	20	114	0.175439	28**	997	0.0280843
	IId	bacAS31	14*	883	0.015855	0	114	0	14	997	0.0140421
	IId	entQ	1	883	0.0011325	2	114	0.0175439	3	997	0.00300903
	II-other	entB	121*	883	0.137033	0	114	0	121	997	0.121364
	II-other	bac51	85*	883	0.0962627	7	114	0.0614035	92	997	0.0922768
	II-other	bacAS8	44*	883	0.0498301	2	114	0.0175439	46	997	0.0461384
	II-other	bac32	32*	883	0.0362401	7	114	0.0614035	39	997	0.0391174
	II-other	bacAS6	7	883	0.00792752	0	114	0	7	997	0.00702106
	II-other	bacAS35	3	883	0.00339751	0	114	0	3	997	0.00300903
		* significantly associated with E. faecium
		** significantly associated with E. lactis
