## Supplementary material for "Bacteriocin Distribution Patterns in *Enterococcus faecium* and *Enterococcus lactis:* Bioinformatic Analysis Using a Tailored Genomics Framework": Table S6_Bacteriocin frequency_origin.xlsx

### Sheet: Table S6
	SubClass	Bacteriocin	Animal			Humans									Food			Environment			Other			Total
						Hospitalized Patients			Non-Hospitalized Patients			Total
			Cases	Nº Isolates	Percentage	Cases	Nº Isolates	Percentage	Cases	Nº Isolates	Percentage	Cases	Nº Isolates	Percentage	Cases	Nº Isolates	Percentage	Cases	Nº Isolates	Percentage	Cases	Nº Isolates	Percentage	Cases	Nº Isolates	Percentage
	IIa	entA	93	180	0.516667	408**	443	0.920993	127	169	0.751479	535	612	0.874183	54	130	0.415385	30	49	0.612245	17	26	0.653846	729	997	0.731194
	IIa	bac43	1	180	0.00555556	146**	443	0.329571	21	169	0.12426	167	612	0.272876	5	130	0.0384615	12	49	0.244898	1	26	0.0384615	186	997	0.18656
	IIa	bacAS12	11	180	0.0611111	41**	443	0.0925508	22***	169	0.130178	63	612	0.102941	16	130	0.123077	12	49	0.244898	7	26	0.269231	109	997	0.109328
	IIa	entP	13	180	0.0722222	17	443	0.0383747	31***	169	0.183432	48	612	0.0784314	30+	130	0.230769	8	49	0.163265	3	26	0.115385	102	997	0.102307
	IIa	bacAS9	4	180	0.0222222	55**	443	0.124153	21***	169	0.12426	76	612	0.124183	4	130	0.0307692	5	49	0.102041	4	26	0.153846	93	997	0.0932798
	IIa	entSE-K4	2	180	0.0111111	12**	443	0.027088	21***	169	0.12426	33	612	0.0539216	1	130	0.00769231	1	49	0.0204082	0	26	0	37	997	0.0371113
	IIa	GM-1	2	180	0.0111111	1	443	0.00225734	2	169	0.0118343	3	612	0.00490196	4	130	0.0307692	0	49	0	1	26	0.0384615	10	997	0.0100301
	IIa	entHF	2	180	0.0111111	2	443	0.00451467	0	169	0	2	612	0.00326797	0	130	0	2	49	0.0408163	0	26	0	6	997	0.00601805
	IIa	Durancin	2	180	0.0111111	0	443	0	0	169	0	0	612	0	0	130	0	1	49	0.0204082	0	26	0	3	997	0.00300903
	IIb	bacAS3	71*	180	0.394444	175**	443	0.395034	78***	169	0.461538	253	612	0.413399	37	130	0.284615	15	49	0.306122	10	26	0.384615	386	997	0.387161
	IIb	bacAS5	9	180	0.05	101**	443	0.227991	21	169	0.12426	122	612	0.199346	14	130	0.107692	3	49	0.0612245	5	26	0.192308	153	997	0.15346
	IIb	enxA	38*	180	0.211111	21**	443	0.0474041	21***	169	0.12426	42	612	0.0686275	25+	130	0.192308	8	49	0.163265	8	26	0.307692	121	997	0.121364
	IIb	enxB	28*	180	0.155556	20**	443	0.0451467	19***	169	0.112426	39	612	0.0637255	20+	130	0.153846	8	49	0.163265	8	26	0.307692	103	997	0.10331
	IIb	bacAS4	2	180	0.0111111	3	443	0.00677201	3	169	0.0177515	6	612	0.00980392	9	130	0.0692308	1	49	0.0204082	0	26	0	18	997	0.0180542
	IIc	bacAS11	7	180	0.0388889	167**	443	0.376975	40	169	0.236686	207	612	0.338235	3	130	0.0230769	7	49	0.142857	2	26	0.0769231	226	997	0.22668
	IId	bacAS32	70*	180	0.388889	174**	443	0.392777	78***	169	0.461538	252	612	0.411765	37	130	0.284615	15	49	0.306122	10	26	0.384615	384	997	0.385155
	IId	entL50A	5	180	0.0277778	3	443	0.00677201	10***	169	0.0591716	13	612	0.0212418	9+	130	0.0692308	1	49	0.0204082	0	26	0	28	997	0.0280843
	IId	entL50B	5	180	0.0277778	3	443	0.00677201	10***	169	0.0591716	13	612	0.0212418	9+	130	0.0692308	1	49	0.0204082	0	26	0	28	997	0.0280843
	IId	bacAS31	6	180	0.0333333	1	443	0.00225734	1	169	0.00591716	2	612	0.00326797	4	130	0.0307692	1	49	0.0204082	0	26	0	13	997	0.0130391
	IId	entQ	0	180	0	1	443	0.00225734	1	169	0.00591716	2	612	0.00326797	0	130	0	1	49	0.0204082	0	26	0	3	997	0.00300903
	II-other	entB	41*	180	0.227778	19	443	0.0428894	21	169	0.12426	40	612	0.0653595	27+	130	0.207692	8	49	0.163265	5	26	0.192308	121	997	0.121364
	II-other	bac51	5	180	0.0277778	50**	443	0.112867	16	169	0.0946746	66	612	0.107843	7	130	0.0538462	11	49	0.22449	3	26	0.115385	92	997	0.0922768
	II-other	bacAS8	8	180	0.0444444	18**	443	0.0406321	8	169	0.0473373	26	612	0.0424837	11+	130	0.0846154	1	49	0.0204082	0	26	0	46	997	0.0461384
	II-other	bac32	3	180	0.0166667	13**	443	0.0293454	11***	169	0.0650888	24	612	0.0392157	4	130	0.0307692	5	49	0.102041	2	26	0.0769231	38	997	0.0381143
	II-other	bacAS6	0	180	0	2	443	0.00451467	1	169	0.00591716	3	612	0.00490196	0	130	0	0	49	0	4	26	0.153846	7	997	0.00702106
	II-other	bacAS35	0	180	0	1	443	0.00225734	2	169	0.0118343	3	612	0.00490196	0	130	0	0	49	0	0	26	0	3	997	0.00300903
		* significantly associated with Animal
		** significantly associated with Hospitalized Patients
		*** significantly associated with Non-hospitalized Patients
		+ significantly associated with Food
