## Supplementary material for "Bacteriocin Distribution Patterns in *Enterococcus faecium* and *Enterococcus lactis:* Bioinformatic Analysis Using a Tailored Genomics Framework": Table S7_Bacteriocin frequency_ABR.xlsx

### Sheet: Table S7
	SubClass	Bacteriocin	VRE			VSE			Van Total			AmpR			AmpS			Amp Total
			Cases	Nº Isolates	Percentage	Cases	Nº Isolates	Percentage	Cases	Nº Isolates	Percentage	Cases	Nº Isolates	Percentage	Cases	Nº Isolates	Percentage	Cases	Nº Isolates	Percentage
	IIa	entA	430*	491	0.875764	299	506	0.590909	729	997	0.731194	589***	617	0.954619	140	380	0.368421	729	997	0.731194
	IIa	bac43	148*	491	0.301426	38	506	0.0750988	186	997	0.18656	181***	617	0.293355	5	380	0.0131579	186	997	0.18656
	IIa	bacAS12	49	491	0.0997963	60	506	0.118577	109	997	0.109328	52	617	0.0842788	57	380	0.15	109	997	0.109328
	IIa	entP	6	491	0.01222	96**	506	0.189723	102	997	0.102307	16	617	0.0259319	86 +	380	0.226316	102	997	0.102307
	IIa	bacAS9	65*	491	0.132383	28	506	0.055336	93	997	0.0932798	75***	617	0.121556	18	380	0.0473684	93	997	0.0932798
	IIa	entSE-K4	16	491	0.0325866	21	506	0.041502	37	997	0.0371113	25	617	0.0405186	12	380	0.0315789	37	997	0.0371113
	IIa	GM-1	1	491	0.00203666	9	506	0.0177866	10	997	0.0100301	1	617	0.00162075	9	380	0.0236842	10	997	0.0100301
	IIa	entHF	0	491	0	6	506	0.0118577	6	997	0.00601805	0	617	0	6	380	0.0157895	6	997	0.00601805
	IIa	Durancin	0	491	0	3	506	0.00592885	3	997	0.00300903	0	617	0	3	380	0.00789474	3	997	0.00300903
	IIb	bacAS3	203	491	0.413442	183	506	0.36166	386	997	0.387161	273***	617	0.442464	113	380	0.297368	386	997	0.387161
	IIb	bacAS5	106*	491	0.215886	47	506	0.0928854	153	997	0.15346	137***	617	0.222042	16	380	0.0421053	153	997	0.15346
	Iib	enxA	15	491	0.0305499	106**	506	0.209486	121	997	0.121364	70	617	0.113452	51	380	0.134211	121	997	0.121364
	IIb	enxB	14	491	0.0285132	89**	506	0.175889	103	997	0.10331	66	617	0.106969	37	380	0.0973684	103	997	0.10331
	IIb	bacAS4	0	491	0	18**	506	0.0355731	18	997	0.0180542	0	617	0	18 +	380	0.0473684	18	997	0.0180542
	IIc	bacAS11	185*	491	0.376782	41	506	0.0810277	226	997	0.22668	223***	617	0.361426	3	380	0.00789474	226	997	0.22668
	IId	bacAS32	202	491	0.411405	182	506	0.359684	384	997	0.385155	271***	617	0.439222	113	380	0.297368	384	997	0.385155
	IId	entL50A	0	491	0	28**	506	0.055336	28	997	0.0280843	1	617	0.00162075	27 +	380	0.0710526	28	997	0.0280843
	IId	entL50B	0	491	0	28**	506	0.055336	28	997	0.0280843	1	617	0.00162075	27 +	380	0.0710526	28	997	0.0280843
	IId	bacAS31	0	491	0	13**	506	0.0256917	13	997	0.0130391	0	617	0	13 +	380	0.0342105	13	997	0.0130391
	IId	entQ	0	491	0	3	506	0.00592885	3	997	0.00300903	1	617	0.00162075	2	380	0.00526316	3	997	0.00300903
	II-other	entB	13	491	0.0264766	108**	506	0.213439	121	997	0.121364	66	617	0.106969	55	380	0.144737	121	997	0.121364
	II-other	bac51	56	491	0.114053	36	506	0.0711462	92	997	0.0922768	75***	617	0.121556	17	380	0.0447368	92	997	0.0922768
	II-other	bacAS8	21	491	0.0427699	25	506	0.0494071	46	997	0.0461384	28	617	0.0453809	18	380	0.0473684	46	997	0.0461384
	II-other	bac32	17	491	0.0346232	21	506	0.041502	38	997	0.0381143	25	617	0.0405186	13	380	0.0342105	38	997	0.0381143
	II-other	bacAS6	4	491	0.00814664	3	506	0.00592885	7	997	0.00702106	0	617	0	7	380	0.0184211	7	997	0.00702106
	II-other	bacAS35	1	491	0.00203666	2	506	0.00395257	3	997	0.00300903	1	617	0.00162075	2	380	0.00526316	3	997	0.00300903
		* significantly associated with VRE
		** significantly associated with VSE
		*** significantly associated with AmpR
		+ significantly associated with AmpS
