## Supplementary material for "Bacteriocin Distribution Patterns in *Enterococcus faecium* and *Enterococcus lactis:* Bioinformatic Analysis Using a Tailored Genomics Framework": Table S8_Bacteriocin frequency_ABR_genotype.xlsx

### Sheet: Table S8
	SubClass	Bacteriocin	ermB			No-ermB			ant(6)-Ia			No-ant(6)-Ia			aph(3')-III			No-aph(3')-III			aac(6')-aph(2'')			No-aac(6')-aph(2'')			tet(M)			No-tet(M)			tet(L)			No-tet(L)			vanA			No-vanA			Total
			Cases	Nº Isolates	Percentage	Cases	Nº Isolates	Percentage	Cases	Nº Isolates	Percentage	Cases	Nº Isolates	Percentage	Cases	Nº Isolates	Percentage	Cases	Nº Isolates	Percentage	Cases	Nº Isolates	Percentage	Cases	Nº Isolates	Percentage	Cases	Nº Isolates	Percentage	Cases	Nº Isolates	Percentage	Cases	Nº Isolates	Percentage	Cases	Nº Isolates	Percentage	Cases	Nº Isolates	Percentage	Cases	Nº Isolates	Percentage	Cases	Nº Isolates	Percentage
	IIa	entA	452*	541	0.83549	277	456	0.607456	385	447	0.861298	344	550	0.625455	379	410	0.92439	350	587	0.596252	307	314	0.977707	422*	683	0.617862	340	440	0.772727	389	557	0.698384	236	298	0.791946	493*	699	0.705293	353	406	0.869458	376	591	0.63621	729	997	0.731194
	IIa	bac43	157*	541	0.290203	29	456	0.0635965	116*	447	0.259508	70	550	0.127273	130*	410	0.317073	56	587	0.0954003	114*	314	0.363057	72	683	0.105417	81	440	0.184091	105	557	0.18851	64	298	0.214765	122*	699	0.174535	106	406	0.261084	80	591	0.135364	186	997	0.18656
	IIa	bacAS12	51	541	0.0942699	58	456	0.127193	43	447	0.0961969	66*	550	0.12	36	410	0.0878049	73*	587	0.124361	29	314	0.0923567	80*	683	0.11713	45	440	0.102273	64	557	0.114901	33	298	0.110738	76*	699	0.108727	48	406	0.118227	61	591	0.103215	109	997	0.109328
	IIa	entP	13	541	0.0240296	89*	456	0.195175	12	447	0.0268456	90*	550	0.163636	7	410	0.0170732	95*	587	0.16184	2	314	0.00636943	100*	683	0.146413	12	440	0.0272727	90*	557	0.16158	6	298	0.0201342	96*	699	0.137339	6	406	0.0147783	96*	591	0.162437	102	997	0.102307
	IIa	bacAS9	72*	541	0.133087	21	456	0.0460526	51	447	0.114094	42	550	0.0763636	52	410	0.126829	41	587	0.0698467	41	314	0.130573	52	683	0.0761347	35	440	0.0795455	59*	557	0.105925	17	298	0.057047	76*	699	0.108727	52	406	0.128079	41	591	0.0693739	93	997	0.0932798
	IIa	entSE-K4	20	541	0.0369686	17	456	0.0372807	19	447	0.0425056	18	550	0.0327273	19	410	0.0463415	18	587	0.0306644	14	314	0.044586	23	683	0.033675	15	440	0.0340909	22	557	0.0394973	8	298	0.0268456	29*	699	0.0414878	15	406	0.0369458	22	591	0.037225	37	997	0.0371113
	IIa	GM-1	1	541	0.00184843	9*	456	0.0197368	0	447	0	10*	550	0.0181818	0	410	0	10*	587	0.0170358	0	314	0	10*	683	0.0146413	0	440	0	10*	557	0.0179533	0	298	0	10*	699	0.0143062	1	406	0.00246305	9*	591	0.0152284	10	997	0.0100301
	IIa	entHF	0	541	0	6	456	0.0131579	0	447	0	6	550	0.0109091	0	410	0	6	587	0.0102215	0	314	0	6	683	0.00878477	0	440	0	6	557	0.010772	0	298	0	6	699	0.00858369	0	406	0	6	591	0.0101523	6	997	0.00601805
	IIa	Durancin	0	541	0	3	456	0.00657895	0	447	0	3	550	0.00545455	0	410	0	3	587	0.00511073	0	314	0	3	683	0.00439239	0	440	0	3	557	0.005386	0	298	0	3	699	0.00429185	0	406	0	3	591	0.00507614	3	997	0.00300903
	IIb	bacAS3	181	541	0.334566	205	456	0.449561	180	447	0.402685	206	550	0.374545	180	410	0.439024	206	587	0.350937	137	314	0.436306	249*	683	0.364568	171	440	0.388636	215*	557	0.385996	102	298	0.342282	284*	699	0.406295	174	406	0.428571	212	591	0.358714	386	997	0.387161
	IIb	bacAS5	111*	541	0.205176	42	456	0.0921053	96*	447	0.214765	57	550	0.103636	99*	410	0.241463	54	587	0.0919932	82	314	0.261146	71	683	0.103953	77	440	0.175	76	557	0.136445	47	298	0.157718	106*	699	0.151645	87	406	0.214286	66	591	0.111675	153	997	0.15346
	IIb	enxA	29	541	0.0536044	92*	456	0.201754	29	447	0.064877	92*	550	0.167273	16	410	0.0390244	105*	587	0.178876	3	314	0.00955414	118*	683	0.172767	50	440	0.113636	71	557	0.127469	31	298	0.104027	90*	699	0.128755	13	406	0.0320197	108*	591	0.182741	121	997	0.121364
	IIb	enxB	29	541	0.0536044	74*	456	0.162281	26	447	0.0581655	77*	550	0.14	15	410	0.0365854	88*	587	0.149915	3	314	0.00955414	100*	683	0.146413	47	440	0.106818	56	557	0.100539	29	298	0.0973154	74*	699	0.105866	12	406	0.0295567	91*	591	0.153976	103	997	0.10331
	IIb	bacAS4	0	541	0	18*	456	0.0394737	0	447	0	18*	550	0.0327273	0	410	0	18*	587	0.0306644	0	314	0	18*	683	0.0263543	0	440	0	18*	557	0.032316	0	298	0	18*	699	0.0257511	0	406	0.044335	18*	591	0	18	997	0.0180542
	IIc	bacAS11	168*	541	0.310536	58	456	0.127193	177*	447	0.395973	49	550	0.0890909	183*	410	0.446341	43	587	0.0732538	129*	314	0.410828	97	683	0.14202	127	440	0.288636	99	557	0.177738	81	298	0.271812	145*	699	0.207439	156*	406	0.384236	70	591	0.118443	226	997	0.22668
	IId	bacAS32	205	541	0.378928	179	456	0.392544	180	447	0.402685	204	550	0.370909	180	410	0.439024	204	587	0.34753	137	314	0.436306	247*	683	0.36164	171	440	0.388636	213*	557	0.382406	102	298	0.342282	282*	699	0.403433	173	406	0.426108	211	591	0.357022	384	997	0.385155
	IId	entL50A	1	541	0.00184843	27*	456	0.0592105	1	447	0.00223714	27*	550	0.0490909	1	410	0.00243902	27*	587	0.0459966	0	314	0	28*	683	0.0409956	1	440	0.00227273	27*	557	0.048474	1	298	0.0033557	27*	699	0.0386266	0	406	0	28*	591	0.0473773	28	997	0.0280843
	IId	entL50B	1	541	0.00184843	27*	456	0.0592105	1	447	0.00223714	27*	550	0.0490909	1	410	0.00243902	27*	587	0.0459966	0	314	0	28*	683	0.0409956	1	440	0.00227273	27*	557	0.048474	1	298	0.0033557	27*	699	0.0386266	0	406	0	28*	591	0.0473773	28	997	0.0280843
	IId	bacAS31	0	541	0	13*	456	0.0285088	2	447	0.00447427	11*	550	0.02	0	410	0	13*	587	0.0221465	0	314	0	13*	683	0.0190337	3	440	0.00681818	10	557	0.0179533	2	298	0.00671141	11*	699	0.0157368	0	406	0	13*	591	0.0219966	13	997	0.0130391
	IId	entQ	0	541	0	3	456	0.00657895	1	447	0.00223714	2	550	0.00363636	1	410	0.00243902	2	587	0.00340716	1	314	0.00318471	2	683	0.00292826	0	440	0	3	557	0.005386	1	298	0.0033557	2	699	0.00286123	0	406	0	3	591	0.00507614	3	997	0.00300903
	II-other	entB	27	541	0.0499076	94*	456	0.20614	25	447	0.0559284	96*	550	0.174545	16	410	0.0390244	105*	587	0.178876	3	314	0.00955414	118*	683	0.172767	44	440	0.1	77*	557	0.138241	29	298	0.0973154	92*	699	0.131617	11	406	0.0270936	110*	591	0.186125	121	997	0.121364
	II-other	bac51	52	541	0.0961183	40	456	0.0877193	48	447	0.107383	44	550	0.08	44	410	0.107317	48	587	0.0817717	51	314	0.16242	41	683	0.0600293	37	440	0.0840909	55	557	0.0987433	35	298	0.11745	57*	699	0.0815451	47	406	0.115764	45	591	0.0761421	92	997	0.0922768
	II-other	bacAS8	23	541	0.0425139	23	456	0.0504386	23	447	0.0514541	23	550	0.0418182	18	410	0.0439024	28	587	0.0477002	16	314	0.0509554	30*	683	0.0439239	20	440	0.0454545	26	557	0.0466786	12	298	0.0402685	34*	699	0.0486409	21	406	0.0517241	25	591	0.0423012	46	997	0.0461384
	II-other	bac32	16	541	0.0295749	22	456	0.0482456	18	447	0.0402685	20	550	0.0363636	14	410	0.0341463	24	587	0.0408859	19	314	0.0605096	19	683	0.0278184	16	440	0.0363636	22	557	0.0394973	11	298	0.0369128	27*	699	0.0386266	17	406	0.0418719	21	591	0.035533	38	997	0.0381143
	II-other	bacAS6	3	541	0.00554529	4	456	0.00877193	5	447	0.0111857	2	550	0.00363636	1	410	0.00243902	6	587	0.0102215	16	314	0.0509554	30	683	0.0439239	7	440	0.0159091	0	557	0	1	298	0.0033557	6	699	0.00858369	4	406	0.00985222	3	591	0.00507614	7	997	0.00702106
	II-other	bacAS35	1	541	0.00184843	2	456	0.00438596	2	447	0.00447427	1	550	0.00181818	2	410	0.00487805	1	587	0.00170358	0	314	0	3	683	0.00439239	0	440	0	3	557	0.005386	0	298	0	3	699	0.00429185	0	406	0	3	591	0.00507614	3	997	0.00300903
		* significantly associated to
