## Supplementary material for "Bacteriocin Distribution Patterns in *Enterococcus faecium* and *Enterococcus lactis:* Bioinformatic Analysis Using a Tailored Genomics Framework": Table S9_Bacteriocin frequency_plasmids.xlsx

### Sheet: Table S9
	SubClass	Bacteriocin	repUS15_pNB2354p1			No-repUS15_pNB2354p1			rep2_pRE25			No-rep2_pRE25			repUS43_DOp1			No-repUS43_DOp1			rep17_pRUM			No-rep17_pRUM			Total
			Cases	Nº Isolates	Percentage	Cases	Nº Isolates	Percentage	Cases	Nº Isolates	Percentage	Cases	Nº Isolates	Percentage	Cases	Nº Isolates	Percentage	Cases	Nº Isolates	Percentage	Cases	Nº Isolates	Percentage	Cases	Nº Isolates	Percentage	Cases	Nº Isolates	Percentage
	IIa	entA	463*	670	0.691045	266	327	0.813456	321	440	0.729545	408*	557	0.732496	239	312	0.766026	490*	685	0.715328	226	238	0.94958	503*	759	0.662714	729	997	0.731194
	IIa	bac43	141*	670	0.210448	45	327	0.137615	108*	440	0.245455	78	557	0.140036	52	410	0.126829	134*	685	0.19562	69	238	0.289916	117*	759	0.15415	186	997	0.18656
	IIa	bacAS12	85*	670	0.126866	24	327	0.0733945	48	440	0.109091	61	557	0.109515	40	410	0.097561	69*	685	0.10073	25	238	0.105042	84*	759	0.110672	109	997	0.109328
	IIa	entP	85*	670	0.126866	17	327	0.0519878	27	440	0.0613636	75*	557	0.13465	9	410	0.0219512	93*	685	0.135766	3	238	0.012605	99*	759	0.130435	102	997	0.102307
	IIa	bacAS9	52	670	0.0776119	41	327	0.125382	57*	440	0.129545	36	557	0.064632	23	410	0.0560976	70*	685	0.10219	31	238	0.130252	62*	759	0.0816864	93	997	0.0932798
	IIa	entSE-K4	28*	670	0.041791	9	327	0.0275229	15	440	0.0340909	22	557	0.0394973	10	410	0.0243902	27*	685	0.0394161	11	238	0.0462185	26*	759	0.0342556	37	997	0.0371113
	IIa	GM-1	8	670	0.0119403	2	327	0.00611621	2	440	0.00454545	8	557	0.0143627	0	410	0	10*	685	0.0145985	0	238	0	10*	759	0.0131752	10	997	0.0100301
	IIa	entHF	5	670	0.00746269	1	327	0.0030581	2	440	0.00454545	4	557	0.00718133	1	410	0.00243902	5	685	0.00729927	1	238	0.00420168	5	759	0.00658762	6	997	0.00601805
	IIa	Durancin	3	670	0.00447761	0	327	0	0	440	0	3	557	0.005386	0	410	0	3	685	0.00437956	0	238	0	3	759	0.00395257	3	997	0.00300903
	IIb	bacAS3	256*	670	0.38209	130	327	0.397554	160	440	0.363636	226*	557	0.405745	113	410	0.27561	273*	685	0.39854	95	238	0.39916	291*	759	0.383399	386	997	0.387161
	IIb	bacAS5	100*	670	0.149254	53	327	0.16208	87	440	0.197727	66	557	0.118492	51	410	0.12439	102*	685	0.148905	63	238	0.264706	90*	759	0.118577	153	997	0.15346
	IIb	enxA	70	670	0.104478	51	327	0.155963	33	440	0.075	88*	557	0.157989	28	410	0.0682927	93*	685	0.135766	4	238	0.0168067	117*	759	0.15415	121	997	0.121364
	IIb	enxB	60	670	0.0895522	43	327	0.131498	32	440	0.0727273	71*	557	0.127469	28	410	0.0682927	75*	685	0.109489	4	238	0.0168067	99*	759	0.130435	103	997	0.10331
	IIb	bacAS4	16*	670	0.0238806	2	327	0.00611621	3	440	0.00681818	15*	557	0.02693	1	410	0.00243902	17*	685	0.0248175	1	238	0.00420168	17*	759	0.0223979	18	997	0.0180542
	IIc	bacAS11	151*	670	0.225373	75	327	0.229358	98*	440	0.222727	128	557	0.229803	82	410	0.2	144*	685	0.210219	124	238	0.521008	102	759	0.134387	226	997	0.22668
	IId	bacAS32	255*	670	0.380597	129	327	0.394495	160	440	0.363636	224*	557	0.402154	113	410	0.27561	271*	685	0.39562	95	238	0.39916	289*	759	0.380764	384	997	0.385155
	IId	entL50A	28*	670	0.041791	0	327	0	12	440	0.0272727	16	557	0.0287253	2	410	0.00487805	26*	685	0.0379562	1	238	0.00420168	27*	759	0.0355731	28	997	0.0280843
	IId	entL50B	28*	670	0.041791	0	327	0	12	440	0.0272727	16	557	0.0287253	2	410	0.00487805	26*	685	0.0379562	1	238	0.00420168	27*	759	0.0355731	28	997	0.0280843
	IId	bacAS31	6	670	0.00895522	7	327	0.0214067	1	440	0.00227273	12*	557	0.021544	0	410	0	13*	685	0.0189781	0	238	0	13*	759	0.0171278	13	997	0.0130391
	IId	entQ	2	670	0.00298507	1	327	0.0030581	0	440	0	3	557	0.005386	0	410	0	3	685	0.00437956	0	238	0	3	759	0.00395257	3	997	0.00300903
	II-other	entB	64	670	0.0955224	57	327	0.174312	30	440	0.0681818	91*	557	0.163375	25	410	0.0609756	96*	685	0.140146	5	238	0.0210084	116*	759	0.152833	121	997	0.121364
	II-other	bac51	62*	670	0.0925373	30	327	0.0917431	49	440	0.111364	43	557	0.0771993	35	410	0.0853659	57*	685	0.0832117	26	238	0.109244	66*	759	0.0869565	92	997	0.0922768
	II-other	bacAS8	34*	670	0.0507463	12	327	0.0366972	21	440	0.0477273	25	557	0.0448833	8	410	0.0195122	38*	685	0.0554745	10	238	0.0420168	36*	759	0.0474308	46	997	0.0461384
	II-other	bac32	26*	670	0.038806	12	327	0.0366972	20	440	0.0454545	18	557	0.032316	12	410	0.0292683	26*	685	0.0379562	13	238	0.0546218	25	759	0.0329381	38	997	0.0381143
	II-other	bacAS6	5	670	0.00746269	2	327	0.00611621	6	440	0.0136364	1	557	0.00179533	5	410	0.0121951	2	685	0.00291971	0	238	0	7	759	0.00922266	7	997	0.00702106
	II-other	bacAS35	1	670	0.00149254	2	327	0.00611621	1	440	0.00227273	2	557	0.00359066	0	410	0	3	685	0.00437956	0	238	0	3	759	0.00395257	3	997	0.00300903
		* significantly associated to
